# Prion safety laboratory swipe test

**DOI:** 10.1101/2024.11.15.623841

**Authors:** Sara M. Simmons, Qi Yuan, Jason C. Bartz

## Abstract

Transmission of prion disease has occurred from contaminated neurosurgical tools, transplant materials and from occupational exposure to prion contaminated laboratory tools. Prions cause disease by the templated misfolding of the normal cellular form of the prion protein, PrP^C^, into the misfolded and pathogenic form PrP^Sc^ and are invariably fatal. Reducing iatrogenic and occupational prion transmission is challenging. First, prions can bind to and persist on surfaces for long periods of time. Second, prions are highly resistant to inactivation. Given this, surfaces can retain infectivity for long periods of time following ineffective decontamination. Not only can this pose a potential occupational risk for prion laboratory workers but could potentially cross contaminate laboratory experiments utilizing sensitive prion amplification techniques. The protocol described here for a prion safety laboratory swipe test includes steps for the identification and documentation of high traffic laboratory areas, recommended swabbing controls to ensure validity of results, steps to identify proper responses to positive surface swabbing sites, representative results from prion swipe testing, as well as potential artifactual results. Overall, the prion safety laboratory swipe test can be implemented as part of a broader prion safety program, to assess decontamination of surfaces, monitor common spaces for prion contamination, and implement the documentation of prion decontamination status.

**SUMMARY:** A method to assess commonly used areas in laboratory settings for prion contamination and effective decontamination is lacking. The protocol described here provides key fundamentals for implementing a laboratory prion safety swipe test that can easily be modified to meet the individual needs of specific laboratories.
