## Supplementary material for "Prion safety laboratory swipe test": Materials list

### Sheet: Sheet1
Name of Material/ Equipment	Company	Catalog Number	Comments/Description
Fisherbrand™ PurSwab Foam Swabs	Fisher brand	Catalog #14-960-3E
Mini-centrifuge, 6000 rpm	Southern Labware	MLX-306
Recombinant hamster prion protein	MNPRO	MNPROtein-Hamster	syrian hamster, amino acids 90-231
Q700 sonicator	QSonica	Q700-110
Savant speedvac	Thermo Scientific	SPD1030-230
Omega plate reader	BMG Labtech	FLUOstar Omega plate reader
Silica nanospheres (50 nm)	nano Composix	SISN50-25M

### Sheet: DV-IDENTITY-0
#VALUE!	#VALUE!	#VALUE!	#VALUE!	#VALUE!	#VALUE!	#VALUE!	#VALUE!	#VALUE!	0	#VALUE!	0	0	#VALUE!	0	AAAAAH384Q8=
